# The 4^th^ GPCR Dock: assessment of blind predictions for GPCR-ligand complexes in the era of AlphaFold

**DOI:** 10.1101/2025.04.18.647407

**Authors:** Rezvan Chitsazi, Yiran Wu, GPCR Dock 2021 participants, Raymond C. Stevens, Suwen Zhao, Irina Kufareva

## Abstract

The GPCR Dock competitions are a series of community-wide assessments of computational structural modeling and ligand docking for G protein-coupled receptors, a central class of drug targets in the human proteome. The assessments are designed to provide an unbiased overview of progress and to pinpoint areas in need of refinement, thus shaping and directing the development of computational modeling methodologies for GPCRs. In the footsteps of 2008, 2010, and 2013 assessments, the 4^th^ round (GPCR Dock 2021) featured five diverse and challenging prediction targets and coincided with the emergence of AlphaFold, the revolutionary Artificial Intelligence (AI) technology for protein structure prediction from amino acid sequences. This report summarizes the assessment results and challenges in the context of the convergent evolution of computational and experimental structure determination techniques for GPCRs. We demonstrate that thanks to the breakthroughs in AI-powered modeling, the accuracy of modern computational models of GPCR complexes with peptides can not only approach but also exceed that of low-resolution experimental structures. However, our results highlight the unwavering need for high-resolution GPCR structure determination, especially with small molecule chemicals, and for the concurrent application of physics-based and expert-guided modeling methods.
