## Supplementary material for "The 4^th^ GPCR Dock: assessment of blind predictions for GPCR-ligand complexes in the era of AlphaFold": Supp. Table 1

### Sheet: Supp. Table 1
group ID	Human readable group name	PI first name	PI last name	PI email	Institution	Country	Group member names	Group member emails
GPCRdock-1245	SDU-Deng	Weiqiao	Deng	dengwq@sdu.edu.cn	Shandong University	China	Lei Sun, Huixuan Zhao, Xueping Hu, Weiqiao Deng
GPCRdock-136	UNM-Bologa	Cristian	Bologa	cbologa@salud.unm.edu	University of New Mexico	USA		cbologa@salud.unm.edu,lili.halip@gmail.com
GPCRdock-1741	ZJUT-Hu	Jun	Hu	hujunum@zjut.edu.cn	Zhejiang University of Technology	China		hujunum@zjut.edu.cn
GPCRdock-1912	SDU-Yang	Jianyi	Yang	yangjy@sdu.edu.cn	Shandong University	China		yangjy@sdu.edu.cn
GPCRdock-2001	Grenoble-Grudinin-2001	Sergei	Grudinin	sergei.grudinin@univ-grenoble-alpes.fr	LJK CNRS, France	France		mn.kadukova@gmail.com
GPCRdock-2223	Padova-Moro	Stefano	Moro	stefano.moro@unipd.it	University of Padova	Italy		matteo.pavan.7@phd.unipd.it,davide.bassani.1@studenti.unipd.it
GPCRdock-2229	Pharmaron-Cai	yingchun	cai	yingchun.cai@pharmaron-bj.com	Department of CADD, Pharmaron	China		yingchun.cai@pharmaron-bj.com
GPCRdock-2327	Copenhagen-Gloriam	David	Gloriam	david.gloriam@sund.ku.dk	University of Copenhagen	Denmark	Albert J. Kooistra, Gáspár Pándy-Szekeres, Kasper Harpsøe, David Gloriam	david.gloriam@sund.ku.dk
GPCRdock-2646	NTU-Mu	Yuguang	Mu	ygmu@ntu.edu.sg	Nanyang Technological University, Singapore	Singapore		ygmu@ntu.edu.sg
GPCRdock-2717	UWash-DiMaio	Frank	DiMaio	dimaio@uw.edu	U. Washington	USA		gzhou@uw.edu
GPCRdock-2736	Uppsala-Carlsson	Jens	Carlsson	jens.carlsson.lab@gmail.com	Uppsala University	Sweden		nour.aldin.kahlous@icm.uu.se,flavio.ballante@icm.uu.se,nicolas.panel@icm.uu.se,silvana.vasile@icm.uu.se
GPCRdock-276	Macquarie-Connor	Mark	Connor	mark.connor@mq.edu.au	Macquarie University	Australia		syed-haneef.syed-askar@hdr.mq.edu.au
GPCRdock-278	Helsinki-Xhaard	Henri	Xhaard	henri.xhaard@helsinki.fi	University of Helsinki	Finland		henri.xhaard@helsinki.fi
GPCRdock-3183	Caltech-Goddard	William	Goddard	wagoddard3@gmail.com	California Institute of Technology	USA		wagoddard3@gmail.com
GPCRdock-3580	Missouri-Zou	Xiaoqin	Zou	zoux@missouri.edu	University of Missouri - Columbia	USA	Xianjin Xu, Rui Duan, Xiaoqin Zou	duanr@missouri.edu,xuxian@missouri.edu
GPCRdock-3601	MSU-Feig	Michael	Feig	mfeiglab@gmail.com	Michigan State University	USA		huhlim@gmail.com
GPCRdock-3983	HUST-Huang-3983	Sheng-You	Huang	huangsy@hust.edu.cn	Huazhong University of Science and Technology	China		d201980099@hust.edu.cn
GPCRdock-4190	SIMM-Zheng	Mingyue	Zheng	myzheng@simm.ac.cn	Shanghai Institute of Materia Medica, Chinese Academy of Sciences	China		he-xinheng@foxmail.com
GPCRdock-4528	Galux-Won	Jonghun	Won	jh.won@galux.co.kr	Galux Inc.	South Korea		jh.won@galux.co.kr
GPCRdock-469	Howard-Wang	Simon	Wang	x.simon.wang@gmail.com	Howard University	USA		x.simon.wang@gmail.com
GPCRdock-4718	Amgen-Zhu	Kai	Zhu	kzhu@amgen.com	Amgen	USA		kzhu@amgen.com
GPCRdock-493	Grenoble-Grudinin-493	Sergei	Grudinin	sergei.grudinin@univ-grenoble-alpes.fr	LJK CNRS,LJK CNRS, France	France		mn.kadukova@gmail.com
GPCRdock-5072	Leiden-Jespers	Willem	Jespers	w.jespers@lacdr.leidenuniv.nl	Leiden University	Netherlands		w.jespers@lacdr.leidenuniv.nl
GPCRdock-5792	Skoltech-Popov	Petr	Popov	p.popov@skoltech.ru	Skoltech	Russian Federation		p.popov@skoltech.ru
GPCRDock-609	Nice-Topin	Jérémie	Topin	jeremie.topin@univ-cotedazur.fr	Institut de Chimie de Nice	France		Jeremie.TOPIN@univ-cotedazur.fr
GPCRdock-6760	Tsinghua-Peng	Jian	Peng	pengjian@air.tsinghua.edu.cn	Tsinghua University	China		pengjian@air.tsinghua.edu.cn
GPCRdock-6867	HeliXon-Luo	Shitong	Luo	contact@helixon.com	HeliXon Research	China		contact@helixon.com
GPCRdock-6947	StonyBrook-Kozakov	Dima	Kozakov	midas@laufercenter.org	Stony Brook University	USA
GPCRdock-7302	Comsats-Muddassar	Muhammad	Muddassar	mmuddassar@gmail.com	Comsats University islamabad	Turkey	Numan Yousaf, Muhammad Muddassar	mmuddassar@gmail.com
GPCRdock-7350	ComMedX-Wan	Xiaobo	Wan	wanxiaobo@commedx.com	Computational Medicine Beijing Co., Ltd.	China		huanghe@commedx.com
GPCRdock-751	HitGen-Zhang	Liyun	Zhang	ly.zhang@hitgen.com	HitGen	China		ly.zhang@hitgen.com
GPCRdock-7750	ShanghaiTech-Bai	Fang	Bai	baifang@shanghaitech.edu.cn	ShanghaiTech University	China		wshshou@163.com
GPCRdock-7913	Tsinghua-Gong	Xinqi	Gong	xinqigong@ruc.edu.cn	Tsinghua University	China		hehuang@ruc.edu.cn
GPCRdock-8156	UKansas-Miao	Yinglong	Miao	miao@ku.edu	University of Kansas	USA		miao@ku.edu
GPCRdock-8217	UMich-Li	Yang	Li	liyangum@umich.edu	University of Michigan	USA		liyangum@umich.edu
GPCRdock-8321	Utrecht-Bonvin	Alexandre	Bonvin	a.m.j.j.bonvin@uu.nl	Utrecht University	Netherlands		m.f.reau@uu.nl
GPCRdock-8407	SIAT-Yuan	Shuguang	Yuan	shuguang.yuan@siat.ac.cn	The Research Center for Computer-aided Drug Discovery, Shenzhen Institutes of Advanced Technology, Chinese Academy of Sciences	China		shuguang.yuan@siat.ac.cn
GPCRdock-8470	HUST-Huang-8470	Sheng-You	Huang	huangsy@hust.edu.cn	Huazhong University of Science and Technology	China		d201980099@hust.edu.cn
GPCRdock-8503	NIBS-Huang	Niu	Huang	huangniu@nibs.ac.cn	National Institute of Biological Sciences, Beijing	China		renxintong@nibs.ac.cn
GPCRdock-861	UVM-Li	Jianing	Li	jianing.li@uvm.edu	University of Vermont	USA		Jianing.Li@uvm.edu
GPCRdock-8669	Seoul-Seok	Chaok	Seok	chaok@snu.ac.kr	Department of Chemistry, Seoul National University	South Korea		dngusdnr1@snu.ac.kr,sohee95@snu.ac.kr
GPCRdock-8824	KIST-Park	Hahnbeom	Park	hahnbeom@kist.re.kr	Korea Institute of Science and Technology	South Korea		hahnbeom@kist.re.kr
GPCRdock-9077	PennState-Dokholyan	Nikolay	Dokholyan	dokh@psu.edu	Penn State College of Medicine	USA		cms6712@psu.edu
GPCRdock-9686	Purdue-Kihara	Daisuke	Kihara	dkihara@purdue.edu	Purdue University	USA		verburgt@purdue.edu
GPCRdock-6153	PaulScherrer-Deupi	Xavier	Deupi	xavier.deupi@psi.ch	Paul Scherrer Institute	Switzerland		ramon.guixa@psi.ch
GPCRdock-2928	Microsoft-Wang	Tong	Wang	watong@microsoft.com	Microsoft Research Asia	China		wangyusong2000@stu.xjtu.edu.cn
GPCRdock-5018	Bahcesehir-Durdagi	Serdar	Durdagi	serdar.durdagi@med.bau.edu.tr	Bahcesehir University, School of Medicine	Turkey		serdar.durdagi@med.bau.edu.tr
GPCRdock-5900	Peking-Deng	Xiaobing	Deng	dengxb@pku.edu.cn	Peking University	China		sunxiangyu@pku.edu.cn,wangsw93@pku.edu.cn
