## Supplementary material for "The 4^th^ GPCR Dock: assessment of blind predictions for GPCR-ligand complexes in the era of AlphaFold": Supp. Table 2

### Sheet: Supp. Table 2
Target	Model	Reason
APJ	136_0002	no receptor in the model
OPRK	1741_0001	peptide ligand not sterically feasible
NPY1R	1741_0001	peptide ligand not sterically feasible
NPY1R	8407_000[12345]	no peptide in the models
NMUR2	1741_0001	peptide ligand not sterically feasible
NMUR2	8407_000[12345]	no peptide in the models
NMUR2	5072_000[1234]	wrong peptide in the models
