## Supplementary material for "The 4^th^ GPCR Dock: assessment of blind predictions for GPCR-ligand complexes in the era of AlphaFold": Supp. Table 4

### Sheet: Supp. Table 4 legend
Supplemental Table 4.	Summary of participants' modeling methods for assessment targets
Column name	Column value
Group ID	GPCRDock-####
Human-readable group name	Institution-PI
6867/6760 merge	"X" for groups whose models/methods were merged
3983/8470 merge	"X" for groups whose models/methods were merged
4528/8669 merge	"X" for groups whose models/methods were merged
Methods used for generating initial models for the 5 target complexes, color code:
	Conventional homology
	AF2 apo
	AF2 holo
	no methods provided
	models not submitted

### Sheet: Supp. Table 4
							Methods used for generating initial models
groupID	Human readable group name	6867/6760 merge	3983/8470 merge	4528/8669 merge	APJ	GPR139	OPRK	NPY1R	NMUR2
GPCRdock-1245	SDU-Deng				AF apo	AF apo	not submitted	not submitted	not submitted
GPCRdock-136	UNM-Bologa				AF apo	AF w/ACTH	AF w/Dyn	AF w/NPY	AF w/NMU25
GPCRdock-1741	ZJUT-Hu				no methods provided	no methods provided	not submitted / no interpretable models	not submitted / no interpretable models	not submitted / no interpretable models
GPCRdock-1912	SDU-Yang				AF apo	AF apo	AF w/Dyn	AF w/NPY	AF w/NMU25
GPCRdock-2001	Grenoble-Grudinin-2001				AF apo, 5vbl	AF apo	not submitted	not submitted	not submitted
GPCRdock-2223	Padova-Moro				AF apo (000[25]) 5vbl (000[134])	AF apo (000[1234]) MOE 6tpn (0005)	AF apo (0004) 6b73 (000[1235])	AF apo (000[123] 5zbq (000[45])	AF apo (000[1234] MOE 2rh1 (0005)
GPCRdock-2229	Pharmaron-Cai				5vbl	Prime 4ea3	6b73	not submitted	not submitted
GPCRdock-2327	Copenhagen-Gloriam				5vbl	not submitted	Modeller 6b73, 6dde, AF w/Dyn (000[125]) Modeller 6b73, 6dde, 4djh, AF w/Dyn (000[34])	AF w/NPY (000[12]) Modeller 7l1u, 5zbq, 7ezh, AF w/NPY (0003) Modeller 7ezh, 5zbq, AF w/NPY (0004) Modeller 5zbq, AF w/NPY (0005)	AF w/NMU25 (000[125]) Modeller 7na7, 7l1v, 7l0r, 5uen (000[34])
GPCRdock-2646	NTU-Mu				AF apo	AF apo	AF w/Dyn	AF w/NPY	AF w/NMU25
GPCRdock-2717	UWash-DiMaio				AF apo (0005) RoseTTAFold (000[14]) RosettaCM (000[23])	AF apo (000[34]) RoseTTAFold (0001) RosettaCM (000[25])	AF w/NMU25, GALigandDock	AF w/NPY (0003) AF w/NPY, GALigandDock (000[1245])	AF w/NMU25 (0001) AF w/NMU25, GALigandDock (000[2345])
GPCRdock-2736	Uppsala-Carlsson				5vbl	not submitted	Modeller 6dde	AF w/NPY	AF w/NMU25
GPCRdock-276	Macquarie-Connor				no methods provided	not submitted	not submitted	not submitted	not submitted
GPCRdock-278	Helsinki-Xhaard				5vbl	Modeller 4buo, 2ydv	6vi4, 6b73	5zbq	Modeller 4buo
GPCRdock-3183	Caltech-Goddard				GEnSeMBLE	GEnSeMBLE	6b73	5zbq	not submitted
GPCRdock-3580	Missouri-Zou				5vbl	AF apo	Modeller 6dde	AF apo	AF apo
GPCRdock-3601	MSU-Feig				AF apo	AF apo	AF apo	AF w/NPY	AF w/NMU25
GPCRdock-3983	HUST-Huang-3983		X (pep targets only)		Modeller 5vbl, 6knm	Modeller	AF w/Dyn	AF w/NPY	AF w/NMU25
GPCRdock-4190	SIMM-Zheng				5vbl (000[12]) 6knm (000[34]) SwissModel 7f1t (0005)	SwissModel 6up7 (000[12]) SwissModel 7l0p (000[345])	6b73	SwissModel 7mbx (000[123]) SwissModel 7ezh (000[45])	SwissModel 6os9 (000[1234]) SwissModel 7ezh (0005)
GPCRdock-4528	Galux-Won			X	5vbl, 6knm, GalaxyDock	AF apo, GalaxyDock	6b73, GalaxyDock w/6ddf as a template	AF w/NPY?	AF w/NMU25?
GPCRdock-469	Howard-Wang				not submitted	AF apo	not submitted	not submitted	not submitted
GPCRdock-4718	Amgen-Zhu				no methods provided	no methods provided	not submitted	not submitted	not submitted
GPCRdock-493	Grenoble-Grudinin-493				AF apo, 5vbl	AF apo	not submitted	not submitted	not submitted
GPCRdock-5072	Leiden-Jespers				5vbl	AF apo	ICM homo 6b73, ICM peptide docking	not submitted	SwissModel 6os9, 7ld4
GPCRdock-5792	Skoltech-Popov				5vbl, 6knm (000[1245]) AF apo (0003)	ICM homo (000[134]) AF apo (000[25])	AF w/Dyn	AF w/NPY	AF w/NMU25
GPCRDock-609	Nice-Topin				SwissModel	AF apo	AF w/Dyn	AF w/NPY	AF w/NMU25
GPCRdock-6760	Tsinghua-Peng	X			AF apo	AF apo	AF apo	AF apo, suspect AF w/NPY (000[1345]) AF apo (000[2])	AF apo
GPCRdock-6867	HeliXon-Luo	X			AF apo	AF apo	AF apo	AF apo, suspect AF w/NPY (000[125]) AF apo (000[34])	AF apo
GPCRdock-6947	StonyBrook-Kozakov				5vbl	AF apo	AF w/Dyn	AF w/NPY	AF w/NMU25
GPCRdock-7302	Comsats-Muddassar				not submitted	I-TASSER	not submitted	not submitted	not submitted
GPCRdock-7350	ComMedX-Wan				5vbl, 6knm	AF apo	AF w/Dyn, possibly Rosetta FlexPepDock (000[1234]) unk w/Glide (0005)	AF w/NPY	AF w/NMU25 (000[123]) AF w/NMU25, Rosetta FlexPepDock (000[45])
GPCRdock-751	HitGen-Zhang				no methods provided	no methods provided	no methods provided	no methods provided	no methods provided
GPCRdock-7750	ShanghaiTech-Bai				5vbl	AF apo, XDock	4djh, FlexPepDock (000[15]) AF w/Dyn (000[234])	AF apo, ZDock (0001) AF w/NPY (000[2345])	AF w/NMU25
GPCRdock-7913	Tsinghua-Gong				AF apo, AutoDock	AF apo, AutoDock	AF apo, AutoDock	AF w/NPY (0001) AF apo, MDockPP (000[2345])	AF w/NMU25 (0001) AF apo, MDockPP (000[2345])
GPCRdock-8156	UKansas-Miao				5vbl	SwissModel 7l0p	SwissModel 6ddf	SwissModel?	SwissModel 7l0p
GPCRdock-8217	UMich-Li				no methods provided	no methods provided	no methods provided	no methods provided	no methods provided
GPCRdock-8321	Utrecht-Bonvin				5vbl, HADDOCK	AF apo, HADDOCK	Modeller 6b73, HADDOCK	AF apo, HADDOCK	AF apo, HADDOCK
GPCRdock-8407	SIAT-Yuan				Modeller 7joz, 6pt0	Modeller 7dh5, 7rmh	Modeller 6b73, 6dde, AutoDock CrankPep, AI score	Modeller 5zbq, 7rmg, AutoDock CrankPep, AI score	Modeller 6os9, 6osa, AutoDock CrankPep, AI score
GPCRdock-8470	HUST-Huang-8470		X (pep targets only)		Modeller 5vbl, 6knm	Modeller	AF w/Dyn	AF w/NPY	AF w/NMU25
GPCRdock-8503	NIBS-Huang				5vbl	AF apo	not submitted	not submitted	not submitted
GPCRdock-861	UVM-Li				RosettaFold RaptorX SwissModel 5vbl, 5aky	RosettaFold RaptorX SwissModel 7mbx, 7f8v	not submitted	not submitted	not submitted
GPCRdock-8669	Seoul-Seok			X	5vbl, 6knm, GalaxyDock	AF apo, GalaxyDock	6b73, GalaxyDock w/6ddf as a template	AF w/NPY?	AF w/NMU25?
GPCRdock-8824	KIST-Park				AF apo, GALigandDock, DeepAccNet score	AF apo, GALigandDock, DeepAccNet score	AF w/Dyn, Rosetta FlexPepDock	AF w/NPY, Rosetta FlexPepDock	AF w/NMU25, Rosetta FlexPepDock
GPCRdock-9077	PennState-Dokholyan				AF apo, MedusaDock	AF apo, MedusaDock	AF w/Dyn	AF w/NPY	AF w/NMU25
GPCRdock-9686	Purdue-Kihara				AF apo, Glide-XP	AF apo, Glide-XP	AF w/Dyn	AF w/NPY	AF w/NMU25
GPCRdock-6153	PaulScherrer-Deupi				AF apo	AF apo	AF apo, HADDOCK	AF w/NPY	not submitted
GPCRdock-2928	Microsoft-Wang				SwissModel Robetta RoseTTAFold	SwissModel Robetta RoseTTAFold	SwissModel Robetta RoseTTAFold	SwissModel Robetta RoseTTAFold	SwissModel Robetta RoseTTAFold
GPCRdock-5018	Bahcesehir-Durdagi				AF apo	not submitted	not submitted	not submitted	not submitted
GPCRdock-5900	Peking-Deng				no methods provided	not submitted	not submitted	not submitted	not submitted
